# The role of β-defensin 103 (*DEFB103*) copy number variation in bull fertility

**DOI:** 10.1101/2024.08.27.609910

**Authors:** Ozge Sidekli, Edward J. Hollox, Sean Fair, Kieran G. Meade

## Abstract

Pregnancy rates for elite bulls used in artificial insemination (AI) can vary significantly and therefore the identification of molecular markers for fertility and targets to improve bull selection is important. β-defensins are peptides which have diverse regulatory roles in sperm function across multiple species. In this study, Holstein-Friesian bulls were screened based on field fertility data to identify two groups (High and Low fertility (HF and LF, respectively)) of n=10 bulls per group which were genotyped for copy number variation (CNV) in the *DEFB103* gene. Overall, low *DEFB103* copy number (CN) was associated with increased sperm motility across all bulls (n=20, p<0.05). As genetic diversity of *DEFB103* CN was only apparent in the LF group, three bulls per CNV class (low, intermediate and high CN) were chosen for functional analysis. Sperm from LF bulls with low CN exhibited higher binding to the oviduct epithelium *in vitro*, while high CN affected sperm membrane fluidity in non-capacitating conditions *in vitro* (p<0.05). To investigate the functional effect of *DEFB103* CNV on the uterine response *in vivo*, 18 heifers were inseminated with sperm from bulls with low, intermediate and high CN. Transcriptomic analysis on uterine tissue harvested 12 h post-insemination showed significant differential expression of 58 genes (FDR<0.1) involved in sperm migration, immune signalling and chemotaxis. These novel results confirm an important role for *DEFB103* CN in both sperm function and the uterine response to bull sperm, thereby potentially influencing pregnancy outcomes in cattle.

**Summary Sentence:** *DEFB103* copy number (CN) is associated with sperm motility and binding to the oviduct epithelium and uterine gene expression, thereby potentially influencing fertility outcomes.
