## Supplemental Table 1 for "The role of β-defensin 103 (*DEFB103*) copy number variation in bull fertility"

### Sheet: Tab Information
Tab	Definition
Tab1	Tab information
Tab2	Uterine transcriptomic response in bulls with different BDEF103 CNV genotypes
Tab3	Gene Ontology (GO) analysis on all differentially expressed genes
Tab4	KEGG pathway analysis on all differentially expressed genes

### Sheet: Uterine transcriptomic response
Uterine transcriptomic response in bulls with different BDEF103 CNV genotypes
Sperm from High CN versus Low bull
Gene Symbol	Description	Gene ID	Log2 FC	FDR	Up-Regulated	Down-Regulated
KYAT3	Kynurenine aminotransferase 3	ENSBTAG00000000505	0.443698	0.090436	5	6
CADM3	Cell adhesion molecule 3	ENSBTAG00000003217	1.37017	0.0416421
SKAP2	Src kinase associated phosphoprotein 2	ENSBTAG00000005650	-0.538977	0.0679463
SEMA3C	Semaphorin 3C	ENSBTAG00000006138	1.02119	0.0679463
RPS3A	NULL	ENSBTAG00000006383	-8.46389	0.0416421
TGIF1	TGFB induced factor homeobox 1	ENSBTAG00000007718	-0.333318	0.0679463
EFR3B	EFR3 homolog B	ENSBTAG00000007888	-0.622048	0.090436
SEMA3A	Semaphorin 3A	ENSBTAG00000018133	1.18772	0.0828019
CNN3	Calponin 3	ENSBTAG00000024407	-9.00651	0.0679463
SLC35F1	Solute carrier family 35 member F1	ENSBTAG00000033657	0.865984	0.0679463
CYP2C87	Cytochrome P450, family 2, subfamily C, polypeptide 87	ENSBTAG00000037795	-2.60967	0.090436
Sperm from Intermediate CN bulls versus Low CN bull
NAV3	Neuron navigator 3	ENSBTAG00000009852	0.975096	0.0656952	5	1
DNAJB4	DnaJ heat shock protein family (Hsp40) member B4	ENSBTAG00000021752	1.06921	0.0656952
GRO1	Chemokine (C-X-C motif) ligand 1 (melanoma growth stimulating activity, alpha)	ENSBTAG00000037558	3.67145	0.0656952
CXCL3	Chemokine (C-X-C motif) ligand 3	ENSBTAG00000037778	2.54704	0.0656952
CNN3	Calponin 3	ENSBTAG00000024407	-8.46998	0.0656952
RPS4	Small ribosomal subunit protein	ENSBTAG00000031205	8.58497	0.000173071
Sperm from High CN bulls versus Intermediate CN bull
GHR	Growth hormone receptor	ENSBTAG00000001335	0.817306	0.04971	29	12
BOLA	MHC class I heavy chain	ENSBTAG00000002069	-0.724287	0.04971
ISLR2	Immunoglobulin superfamily containing leucine rich repeat 2	ENSBTAG00000002661	1.41648	0.0214821
CADM3	Cell adhesion molecule 3	ENSBTAG00000003217	1.22704	0.04971
PRRX1	Paired related homeobox 1	ENSBTAG00000004570	0.949517	0.0311853
SEMA3C	Semaphorin 3C	ENSBTAG00000006138	1.19128	0.00357046
RPS3A	Ribosomal Protein S3A	ENSBTAG00000006383	-9.18384	0.00381262
LRRC4B	Leucine rich repeat containing 4B	ENSBTAG00000006841	1.53753	0.0696478
LRRC4C	Leucine rich repeat containing 4C	ENSBTAG00000007324	1.43957	0.0703593
CNTN3	Contactin 3	ENSBTAG00000007615	1.81984	0.0305512
TGIF1	TGFB induced factor homeobox 1	ENSBTAG00000007718	-0.372825	0.0115532
RNF19B	Ring finger protein 19B	ENSBTAG00000008330	-0.613444	0.0934879
PFKFB3	6-phosphofructo-2-kinase/fructose-2,6-biphosphatase 3	ENSBTAG00000008401	-1.18299	0.0214821
BRINP3	BMP/retinoic acid inducible neural specific 3	ENSBTAG00000008420	5.53688	0.0810094
CACNA1G	Calcium voltage-gated channel subunit alpha1 G	ENSBTAG00000009835	0.769904	0.0578368
ROBO1	Roundabout guidance receptor 1	ENSBTAG00000009851	0.902128	0.0822141
ROBO2	Roundabout guidance receptor 2	ENSBTAG00000010462	1.18371	0.0649807
PRRT3	Proline rich transmembrane protein 3	ENSBTAG00000010836	3.07801	0.0131578
PRDM5	PR/SET domain 5	ENSBTAG00000012111	0.58181	0.0508717
ADGRB3	Adhesion G protein-coupled receptor B3	ENSBTAG00000015335	1.60024	0.00333805
GABRA4	Gamma-aminobutyric acid type A receptor subunit alpha4	ENSBTAG00000016645	4.78445	0.0634421
NFKBIA	NFKB inhibitor alpha	ENSBTAG00000016683	-0.787947	0.00333805
NLN	Neurolysin	ENSBTAG00000016903	0.648226	0.0934879
NR2F1	Nuclear receptor subfamily 2 group F member 1	ENSBTAG00000017599	0.842377	0.04971
SEMA3A	Semaphorin 3A	ENSBTAG00000018133	1.24395	0.0345464
CDH9	Cadherin 9	ENSBTAG00000018234	7.46607	0.00129494
SOX8	SRY-box transcription factor 8	ENSBTAG00000020737	1.04765	0.0508717
SAA	Serum amyloid A protein	ENSBTAG00000022395	-2.04161	0.049922
SSC5D	Scavenger receptor cysteine rich family member with 5 domains	ENSBTAG00000030885	0.851789	0.0634421
RPS4	Small ribosomal subunit protein	ENSBTAG00000031205	-7.86715	0.00333805
CNTN4	Contactin 4	ENSBTAG00000033225	1.17504	0.0949064
HOXD11	Homeobox D11	ENSBTAG00000033330	0.773445	0.0377126
SLC35F1	Solute carrier family 35 member F1	ENSBTAG00000033657	1.02706	0.00333805
AKR1C1	Aldo-keto reductase family 1, member C1-like	ENSBTAG00000037509	-2.69462	0.0309525
GRO1	Chemokine (C-X-C motif) ligand 1 (melanoma growth stimulating activity, alpha)	ENSBTAG00000037558	-3.55217	0.0696478
CXCL3	Chemokine (C-X-C motif) ligand 3	ENSBTAG00000037778	-2.39053	0.0696478
MYH6	Myosin heavy chain 6	ENSBTAG00000040053	1.91562	0.04971
NRXN1	Neurexin 1	ENSBTAG00000046199	2.1077	0.0576829
TWIST1	Twist family bHLH transcription factor 1	ENSBTAG00000046922	0.572794	0.049922
ITLN2	Intelectin 2	ENSBTAG00000048662	-6.14277	0.04971
PTCHD4	Patched domain containing 4	ENSBTAG00000051749	1.99794	0.0634421

### Sheet: Gene Ontology (GO) analysis 
Gene Ontology (GO) analysis on all differentially expressed genes: Biological procss
Term	GO Term	Gene in GO	Definition	P-value
Neural crest cell migration	GO:0001755	SOX8/TWIST1/SEMA3C/SEMA3A	The characteristic movement of cells from the dorsal ridge of the neural tube to a variety of locations in a vertebrate embryo	0.0087
Mesenchymal cell migration	GO:0090497	SOX8/TWIST1/SEMA3C/SEMA3A	The orderly movement of a mesenchymal cell from one site to another, often during the development of a multicellular organism	0.00635
Neural crest cell development	GO:0014032	SOX8/TWIST1/SEMA3C/SEMA3A	The process aimed at the progression of a neural crest cell over time, from initial commitment of the cell to its specific fate, to the fully functional differentiated cell	0.0159
Neural crest cell differentation	GO:0014033	SOX8/TWIST1/SEMA3C/SEMA3A	The process in which a relatively unspecialized cell acquires specialized features of a neural crest cell	0.0148
Stem cell development	GO:0048864	SOX8/TWIST1/SEMA3C/SEMA3A	The process whose specific outcome is the progression of the stem cell over time, from its formation to the mature structure. Cell development does not include the steps involved in committing a cell to its specific fate.	0.0154
Regulation of development process	GO:0050793	SOX8/MYH6/TWIST1/SEMA3C/LRRC4B/LRRC4C/NFKBIA/ISLR2/SEMA3A/NLN/BRINP3/PRRX1/ADGRB3/CNTN4	Any process that modulates the frequency, rate or extent of development, the biological process whose specific outcome is the progression of a multicellular organism over time from an initial condition (e.g. a zygote, or a young adult) to a later condition (e.g. a multicellular animal or an aged adult).	0.0148
Regulation of axonogenesis	GO:0050770	SEMA3C, LRRC4C/ISLR2/SEMA3A	Any process that modulates the frequency, rate or extent of axonogenesis, the generation of an axon, the long process of a neuron	0.0382
Regulation of neuron projection development	GO:0010975	SEMA3C, LRRC4C/ISLR2/SEMA3A/PRRX1/ADGRB3	Regulation of neurite biosynthesis, regulation of neurite development, regulation of neurite formation, regulation of neurite growth	0.0147
Regulation of developmental process	GO:0050793	SOX8/MYH6/TWIST1/SEMA3C/LRRC4B/LRRC4C/NFKBIA/ISLR2/SEMA3A/NLN/BRINP3/PRRX1/ADGRB3/CNTN4	Any process that modulates the frequency, rate or extent of development, the biological process whose specific outcome is the progression of a multicellular organism over time from an initial condition (e.g. a zygote, or a young adult) to a later condition (e.g. a multicellular animal or an aged adult).	8.25E-03
Cell-cell adhesion via plasma-membrane adhesion molecules	GO:0098742	LRRC4B/LRRC4C/CADM3/CNTN4/CDH9	The attachment of one cell to another cell via adhesion molecules that are at least partially embedded in the plasma membrane	0.024
Synapse organization	GO:0050808	LRRC4B/LRRC4C/CADM3/CNTN4/CDH9	synapse organisation, synapse development, synapse morphogenesis, synapse organization and biogenesis	4.91E-02
Cell junction organization	GO:0034330	GABRA4/LRRC4B/LRRC4C/CADM3/CNTN4/CDH9	A process that is carried out at the cellular level which results in the assembly, arrangement of constituent parts, or disassembly of a cell junction. A cell junction is a specialized region of connection between two cells or between a cell and the extracellular matrix.	4.91E-02
Regulation of nervous system development	GO:0051960	SOX8/SEMA3C/LRRC4B/ISLR2/SEMA3A/ADGRB3	Any process that modulates the frequency, rate or extent of nervous system development, the origin and formation of nervous tissue	2.41E-02
regulation of multicellular organismal development	GO:2000026	SOX8/MYH6/TWIST1/SEMA3C/LRRC4B/NFKBIA/ISLR2/SEMA3A/ADGRB3	Any process that modulates the frequency, rate or extent of multicellular organismal development.	3.77E-02
generation of neurons	GO:0048699	SOX8/TWIST1/SEMA3C/ROBO1/SEMA3A/BRINP3/PRRX1/ADGRB3/CNTN4	The process in which nerve cells are generated. This includes the production of neuroblasts and their differentiation into neurons.	2.40E-02
neurogenesis	GO:0022008	SOX8/TWIST1/SEMA3C/ROBO1/SEMA3A/NAV3/BRINP3/PRRX1/ADGRB3/CNTN4	Generation of cells within the nervous system	1.63E-02
nervous system development	GO:0007399	SOX8/GABRA4/TWIST1/SEMA3C/ROBO1/SEMA3A/NAV3/BRINP3/PRRX1/ADGRB3/CNTN4	The process whose specific outcome is the progression of nervous tissue over time, from its formation to its mature state.	4.05E-02
regulation of cell differentiation	GO:0045595	SOX8/TWIST1/SEMA3C/NFKBIA/ISLR2/SEMA3A/NLN/BRINP3/CNTN4	regulation of cell differentiation	4.85E-02

### Sheet: KEGG pathwayanalysis 
KEGG pathway analysis on all differentially expressed genes
KEGG ID	Category	Description	Gene in pathway	P-value
bta04514	Signaling molecules and interaction	Cell adhesion molecules	CADM3/LRRC4B/NRXN1/BOLA	0.00072
bta04360	Development and regeneration	Axon guidance	ROBO1/ROBO2/SEMA3A/SEMA3C	0.00102
bta05134	Infectious disease: bacterial	Legionellosis	NFKBIA/GRO1/CXCL3	0.0072
bta05167	Infectious disease: viral	Kaposi sarcoma-associated herpesvirus infection	NFKBIA/GRO1/CXCL3/BOLA	0.012
bta04657	Immune system	IL-17 signalling pathway	NFKBIA/GRO1/CXCL3	0.0016
bta04064	Signal transduction	NF-kappa B signalling pathway	NFKBIA/GRO1/CXCL3	0.0026
bta04668	Signal transduction	TNF signalling pathway	NFKBIA/GRO1/CXCL3	0.0039
bta04062	Immune system	Chemokine signalling pathway	NFKBIA/GRO1/CXCL3	0.01
bta04621	Immune system	NOD-Like receptor signaling pathway	NFKBIA/GRO1/CXCL3	0.012
bta05416	Cardiovascular disease	Lipid and atherosclerosis	NFKBIA/GRO1/CXCL3	0.02
bta00450	Metabolism of other amino acids	Selenocompound metabolism	KYAT3	0.043
bta04060	Signaling molecules and interaction	Cytokine-cytokine receptor interaction	GHR/GRO1/CXCL3	0.05
